# Social stress induces autoimmune responses against the brain to promote stress susceptibility

**DOI:** 10.1101/2022.11.18.517081

**Authors:** Yusuke Shimo, Flurin Cathomas, Hsiao-yun Lin, Kenny L Chan, Lyonna F. Parise, Long Li, Carmen Ferrer-Pérez, Sara Costi, James W. Murrough, Scott J Russo

## Abstract

Clinical studies have revealed a high comorbidity between autoimmune and psychiatric disorders, including major depressive disorder (MDD). However, the mechanisms connecting autoimmunity and depression remain unclear. Here, we aim to identify the processes linking adaptive immune abnormalities and depression. To examine this relationship, we analyzed antibody responses and autoimmunity in the chronic social defeat stress (CSDS) model in mice, and in clinical samples from patients with MDD. We show that socially stressed mice have elevated serum antibody concentrations. Activation of social stress-induced antibody responses were confirmed by detecting expansion of specific T and B cell populations particularly in the cervical lymph nodes, where brain-derived antigens are preferentially delivered. IgG antibody concentrations in the brain were significantly higher in stress-susceptible mice than in unstressed mice, and positively correlated with social avoidance. IgG antibodies accumulated around the blood vessels in brain sections from stress-susceptible mice. Moreover, sera from stress-susceptible mice exhibited high reactivity against brain tissue, and brain-reactive IgG antibody levels positively correlated with depression-like behavior. Similarly, in humans, increased peripheral levels of brain-reactive IgG antibodies were associated with increased anhedonia. Furthermore, high stress-resilience was observed in B cell-depleted mice, confirming a causal link between antibody-producing cells and depression-like behavior. This study provides novel mechanistic insights connecting stress-induced autoimmune reactions against the brain and stress susceptibility. Therapeutic strategies targeting autoimmune responses can therefore be devised to treat patients with MDD featuring immune abnormalities.
