## Supplemental Table for "Social stress induces autoimmune responses against the brain to promote stress susceptibility"

### Sheet: S1
Antibodies	Clone	Label	Vender	Cat. No.	Dilution	Application
CD16/32	2.4G2	-	Bio X Cell	BE0307	1:200	Flow cytometry
TCRb	H57-597	PerCPCy5.5	eBioscience	45-5961-80	1:400	Flow cytometry
PD1	J43	PECF594	BD Bioscience	562523	1:400	Flow cytometry
CXCR5	L138D7	BV421	Biolegend	145511	1:200	Flow cytometry
CD19	6D5	BV510	Biolegend	115545	1:200	Flow cytometry
CD19	6D5	Alexa700	Biolegend	115527	1:200	Flow cytometry
CD44	IM7	APC	BD Bioscience	561862	1:400	Flow cytometry
CD62L	MEL-14	FITC	BD Bioscience	553150	1:400	Flow cytometry
CD4	RM4-5	PECy7	BD Bioscience	561099	1:400	Flow cytometry
GL7	GL7	PE	Biolegend	144607	1:200	Flow cytometry
FAS	Jo2	BUV395	BD Bioscience	740254	1:200	Flow cytometry
CD138	281-2	BV605	BD Bioscience	563147	1:200	Flow cytometry
Foxp3	Fjk-16s	Alexa700	eBioscience	56-5773-82	1:200	Flow cytometry
CD31	MEC13.3	-	Biolegend	102501	1:400	IHC
GFAP	polyclonal	-	Dako	IS524	1:1	IHC
AffiniPure Donkey Anti-Mouse IgG (H+L)	polyclonal	Cy2	Jackson ImmunoResearch	715-225-150	1:300	IHC
AffiniPure Donkey Anti-Mouse IgG (H+L)	polyclonal	Cy3	Jackson ImmunoResearch	715-165-150	1:300	IHC
AffiniPure Donkey Anti-Rabbit IgG (H+L)	polyclonal	Cy5	Jackson ImmunoResearch	711-175-152	1:300	IHC
AffiniPure Donkey Anti-Rat IgG (H+L)	polyclonal	Cy2	Jackson ImmunoResearch	712-225-153	1:300	IHC
AffiniPure Donkey Anti-Rat IgG (H+L)	polyclonal	Cy3	Jackson ImmunoResearch	712-165-153	1:300	IHC
AffiniPure Donkey Anti-Goat IgG (H+L)	polyclonal	Cy5	Jackson ImmunoResearch	705-175-147	1:300	IHC
Ultra-LEAF™ Purified Rat IgG2b, κ Isotype Ctrl Antibody	RTK4530	-	Biolegend	400671	-	B cell depletion
Ultra-LEAF™ Purified anti-mouse CD20 Antibody	SA271G2	-	Biolegend	152104	-	B cell depletion
Donkey anti-Mouse IgG (H+L) Secondary Antibody	polyclonal	IRDye® 800CW	LI-COR	926-32212	1:5000	Western blotting

### Sheet: S2
Reagents	Vender	Cat. No.	Application
BD Pharm Lyse	BD Bioscience	555899	RBC lysis
Fixable Viability Dye eFluor®780	eBioscience	65-0865-14	Flow cytometry
True-Nuclear™ Transcription Factor Buffer Set	Biolegend	424401	Flow cytometry
Super Bright Complete Staining Buffer	eBioscience	SB-4401-42	Flow cytometry
DPBS	gibco	14190-144	Flow cytometry
UltraPure™ 0.5M EDTA	gibco	15575-038	Flow cytometry
Bovine Serum Albumin	sigma	A9647-100G	Flow cytometry
DAPI	molecular probes	D1306	IHC
Normal Donkey Serum	Jackson Immunoresearch	017-000-121	IHC
DEPEX Mounting medium	Electron Microscopy Sciences	13514	IHC
TritonX-100	sigma	T8787-100ML	IHC
20% Paraformaldehyde (formaldehyde) aqueous solution	Electron Microscopy Sciences	15713-S	IHC
1XTBS	Fisher	BP24721	Brain lysate preparation
cOmplete™, Mini, EDTA-free Protease Inhibitor Cocktail	Roche	11836170001	Brain lysate preparation
BCA Protein Assay Kit	Pierce	23227	Brain lysate preparation
IgG (Total) Mouse Uncoated ELISA Kit with Plates	Thermo	88-50400-22	ELISA
IgG (Total) Human Uncoated ELISA Kit with Plates	Thermo	88-50550-22	ELISA
ELISA Coating Buffer (5X)	Biolegend	421701	ELISA
Tween-20	sigma	P9416	Western blotting
Blocking Buffer for Fluorescent Western Blotting	ROCKLAND	MB-070	Western blotting
3X Blue Loading Buffer	Cell Signaling Technology	56036	Western blotting
30X Reducing Agent (1.25M DTT)	Cell Signaling Technology	14265	Western blotting
